# Genetic landscapes reveal how human genetic diversity aligns with geography

**DOI:** 10.1101/233486

**Authors:** Benjamin Marco Peter, Desislava Petkova, John Novembre

## Abstract

Geographic patterns in human genetic diversity carry footprints of population history^1,2^ and provide insights for genetic medicine and its application across human populations^3,4^. Summarizing and visually representing these patterns of diversity has been a persistent goal for human geneticists^5–10^, and has revealed that genetic differentiation is frequently correlated with geographic distance. However, most analytical methods to represent population structure^11–15^ do not incorporate geography directly, and it must be considered *post hoc* alongside a visual summary. Here, we use a recently developed spatially explicit method to estimate “effective migration” surfaces to visualize how human genetic diversity is geographically structured (the EEMS method^16^). The resulting surfaces are “rugged”, which indicates the relationship between genetic and geographic distance is heterogenous and distorted as a rule. Most prominently, topographic and marine features regularly align with increased genetic differentiation (e.g. the Sahara desert, Mediterranean Sea or Himalaya at large scales; the Adriatic, interisland straits in near Oceania at smaller scales). In other cases, the locations of historical migrations and boundaries of language families align with migration features. These results provide visualizations of human genetic diversity that reveal local patterns of differentiation in detail and emphasize that while genetic similarity generally decays with geographic distance, there have regularly been factors that subtly distort the underlying relationship across space observed today. The fine-scale population structure depicted here is relevant to understanding complex processes of human population history and may provide insights for geographic patterning in rare variants and heritable disease risk.
