## Supplementary Materials for "Genetic landscapes reveal how human genetic diversity aligns with geography"

### Sheet: Sheet1
	abbrev	name	src	longitude	latitude	sample size	panel	linguistic group	glottolog	locsrc
0	AF-ha	Hazara	L14	70	33.5	14	AEA|CEA	Iranian		Source
1	AF-Pa	Pashtun	D13	65.7	31.67	5	AEA|CEA	Iranian		Ethnic Group
2	AF-tu	Turkmens Afghan	D13	64.74	36.6	4	AEA|CEA			Source
3	AF-Uz	Uzbeks Afghan	D13	65	36	5	AEA|CEA			Source
4	AL	Albanian	L14|N08	19.8	41.3	9	AEA|WEA|CEA	Albanian	alba1267	Source
5	AM	Armenians	Be10|Y12	44.5	40.2	35	AEA|WEA|CEA	Armenic	nucl1235	Source
6	AT	Austria	N08	14.1	47.6	10	AEA|WEA	Western Germanic	uppe1398	Country
7	AZ	Azeris Azerbaijan	Y15	49.9	40.4	2	AEA|WEA|CEA	Turkic		Ethnic Group
8	BA-Ba	Bosnians	B13|K14	17.9	44.2	17	AEA|WEA|CEA	South Slavic		Country
9	Ba-Hr	Croats Bosnia	B13	19.26	42.43	2	AEA|WEA|CEA	South Slavic		Ethnic Group
10	BA-se	Serbians Bosnia	K14	18.1	44.74	4	AEA|WEA|CEA	South Slavic		Ethnic Group
11	BD	Bengali Bangladesh BEB	L14	90.4	23.7	7	AEA|CEA	Eastern Indo-Aryan	beng1280	Source
12	BE	Belgium	N08	4.61	50.7	35	AEA|WEA	Western Germanic	dutc1256	Source
13	BG-bg	Bulgarians	L14|N08|Y12	24.7	42.2	18	AEA|WEA|CEA	South Slavic		Source
14	BG-Er	East Rumelia	Pa14	24.75	42.14	12	AEA|WEA|CEA	Greek	rume1240	Source
15	BW-Ga	Gana	L14	23.4	-21.7	7	SAKS|SA|AFR|AEA	Khoe	anaa1239	Source
16	BW-Gu	Gui	L14	23.3	-21.5	4	SAKS|SA|AFR|AEA	Khoe	gwii1239	Source
17	BW-Ho	Hoan	L14	23.4	-24	2	SAKS|SA|AFR|AEA	Kxa	juho1239	Source
18	BW-JN	Ju hoan North	L14	21.5	-18.9	1	SAKS|SA|AFR|AEA	Kxa	juho1239	Source
19	BW-Kg	Kgalagadi	L14	21.8	-24.8	5	SA|AFR|AEA|SAB	Bantu	kgal1244	Source
20	BW-Kh	Khwe	L14	21.9	-18.4	8	SAKS|SA|AFR|AEA	Khoe	kxoe1242	Source
21	BW-Na	Naro	L14	21.6	-22	4	SAKS|SA|AFR|AEA	Khoe	naro1249	Source
22	BW-Sh	Shua	L14	25.3	-20.6	9	SAKS|SA|AFR|AEA	Khoe	shua1254	Source
23	BW-TE	Taa East	L14	22.8	-24.2	4	SAKS|SA|AFR|AEA	Tuu	taaa1242	Source
24	BW-TN	Taa North	L14	22.4	-23	3	SAKS|SA|AFR|AEA	Tuu	taaa1242	Source
25	BW-Tsh	Tshwa	L14	25.9	-21	4	SAKS|SA|AFR|AEA	Bantu	tswa1255	Source
26	BW-Tsw	Tswana	L14	25.4	-24.1	5	SA|AFR|AEA|SAB	Bantu	tswa1253	Source
27	BW-TW	Taa West	L14	20.3	-23.6	8	SAKS|SA|AFR|AEA	Tuu	taaa1242	Source
28	BY	Belarusians	L14	28	53.9	10	AEA|WEA|CEA	East Slavic	bela1254	Source
29	CD	Kongo	B09	15	-5.5	8	AFR|AEA	Bantu	cent2032	Source
30	CD-Mb	Mbuti	L14	29	1	1	AFR|AEA			Source
31	CF-Bi	Biaka	L14	17	4	19	AFR|AEA			Source
32	CF-Ka	Kaba	B09	16.8	8	16	AFR|AEA	Central Sudanic	kaba1281	Source
33	CH-D	Swiss-German	N08	8.55	47.4	71	AEA|WEA	Western Germanic	swis1247	Source
34	CH-F	Swiss-French	N08	6.15	46.2	100	AEA|WEA			Source
35	CH-I	Swiss-Italian	N08	8.95	46	12	AEA|WEA			Source
36	CHB	CHB	L14	116.34	39.98	33	AEA|CEA			Source
37	CM-Ba	Bamoun	B09	10.8	5.5	15	AFR|AEA	Atlantic-Congo	bamo1241	Source
38	CM-Fa	Fang	B09	13	2.5	15	AFR|AEA	Bantu	fang1247	Source
39	CN-CC	Chinese - Zhuang	H09	109.17	23.88	26	SEA			Source
40	CN-CX	Chamdo	X11	97.18	31.14	9	AEA|CEA			Source
41	CN-Dai	Dai	L14	100	21	10	AEA|CEA			Source
42	CN-Dar	Daur	L14	124	48.5	9	AEA|CEA			Source
43	CN-GA	Chinese - Cantonese	H09	113.5	23.33	30	SEA			Source
44	CN-He	Hezhen	L14	133.5	47.5	8	AEA|CEA			Source
45	CN-JI	Chinese - Jiamao	H09	109.82	18.93	31	SEA			Source
46	CN-JN	Chinese - Jinuo	H09	101	22	29	SEA			Source
47	CN-La	Lahu	L14	100	22	8	AEA|CEA			Source
48	CN-LX	Lhasa	X11	91.17	29.64	10	AEA|CEA			Source
49	CN-Mo	Miao	L14	109	28	10	AEA|CEA			Source
50	CN-NB	Nachu	Bi10	92.06	31.48	21	AEA|CEA			Source
51	CN-Nx	Naxi	L14	100	26	9	AEA|CEA			Source
52	CN-Or	Oroqen	L14	126.5	50.4	9	AEA|CEA			Source
53	CN-SB	Shannan	Bi10	91.77	29.23	18	AEA|CEA			Source
54	CN-SH	Shigatse	X11	88.89	29.26	9	AEA|CEA			Source
55	CN-She	She	L14	119	27	10	AEA|CEA			Source
56	CN-TS	Tsum	J17	85.08	28.52	23	AEA|CEA			Source
57	CN-Tu	Tu	L14	101	36	10	AEA|CEA			Source
58	CN-Tuj	Tujia	L14	109	29	10	AEA|CEA			Source
59	CN-UM	UpperMustang	J17	83.94	29.19	30	AEA|CEA			Source
60	CN-Uy	Uygurs	L14	81	44	10	AEA|CEA			Source
61	CN-WA	Chinese - Wa	H09	100.01	22.59	50	SEA			Source
62	CN-Xi	Xibo	L14	81.5	43.5	7	AEA|CEA			Source
63	CN-YB	Nyingchi	Bi10	94.36	29.65	6	AEA|CEA			Source
64	CN-Yi	Yi	L14	103	28	10	AEA|CEA			Source
65	CY	Cypriots	Be10|L14|N08	33.4	35.1	21	AEA|WEA|CEA	Greek	cypr1245	Source
66	CZ	Czech Republic	L14|N08	15.4	49.7	19	AEA|WEA	West Slavic	czec1258	Source
67	DE	Germans	N08|Y15	10.4	51.1	70	AEA|WEA	Western Germanic	stan1295	Source
68	DK	Denmark	Pa14	9.25	56.1	43	AEA|WEA	North Germanic	dani1285	Source
69	DZ-Dz	Algerian	L14|Pa14	3	36.8	26	AFR|AEA|WEA	Afro-Asiatic	alge1239	Source
70	DZ-Mo	Mozabite	L14|Pa14	3	32	28	AFR|AEA|WEA	Afro-Asiatic	alge1239	Source
71	EE	Estonians	L14|R14	24.9	58.5	25	AEA|WEA|CEA	Uralic	esto1258	Source
72	EG	Egyptian	Be10|L14|N08|Pa14	31.2	31	43	AFR|AEA|WEA|CEA	Afro-Asiatic	egyp1251	Source
73	ES-An	Spanish Andalucia IBS	L14	-6	37.4	4	AEA|WEA			Source
74	ES-Ar	Spanish Aragon IBS	L14	-1	41	6	AEA|WEA			Source
75	ES-Ba	Spanish Baleares IBS	L14	3	39.5	4	AEA|WEA			Source
76	ES-Bq	Basque Spanish	L14	-2.1	43.1	9	AEA|WEA	Basque	basq1248	Source
77	ES-Ca	Canary Islanders	L14	-15.4	28.1	2	AEA			Source
78	ES-CM	Spanish Castilla la Mancha IBS	L14	-4	39.9	5	AEA|WEA			Source
79	ES-Ct	Spanish Cantabria IBS	L14	-4	43.3	5	AEA|WEA			Source
80	ES-Cy	Spanish Cataluna IBS	L14	1.5	41.8	5	AEA|WEA			Source
81	ES-Ex	Spanish Extremadura IBS	L14	-6	39	5	AEA|WEA			Source
82	ES-Ga	Spanish Galicia IBS	L14	-8.1	42.5	5	AEA|WEA			Source
83	ES-Le	Spanish Castilla y Leon IBS	L14	-4.5	41.4	5	AEA|WEA			Source
84	ES-Mu	Spanish Murcia IBS	L14	-1.1	38	4	AEA|WEA			Source
85	ES-N	Spanish North	L14	-2.7	42.8	5	AEA|WEA			Source
86	ES-Va	Spanish Valencia IBS	L14	-0.4	39.5	5	AEA|WEA			Source
87	ET-Am	Ethopians Amara	Be10	38.5	11.5	7	AFR|AEA	Afro-Asiatic	amha1245	Ethnic Group
88	ET-Cha	Gambian	L14	-16.7	13.4	6	AFR|AEA	Atlantic-Congo	gamb1252	Source
89	ET-Or	Ethopians Oromo	Be10|L14	39.38	7.99	15	AFR|AEA	Afro-Asiatic	east2652	Ethnic Group
90	FI-Fi	Finnish	L14|N08|Pa14	24.9	60.2	33	AEA|WEA	Uralic	finn1318	Source
91	FI-Sa	Saami WGA	L14	23.6	68.4	1	AEA|WEA	Uralic	saam1281	Source
92	FR-Bq	Basque French	L14|Pa14	0	43	43	AEA|WEA	Basque	basq1248	Source
93	FR-fr	French	L14|N08|Pa14	2	46	72	AEA|WEA	Romance	stan1290	Source
94	FR-S	French South	L14	-0.6	43.4	7	AEA|WEA	Romance	stan1290	Source
95	GB-Cw	English Cornwall GBR	L14	-4.9	50.3	5	AEA|WEA	North Germanic	stan1293	Source
96	GB-Kt	English Kent GBR	L14	0.7	51.2	5	AEA|WEA	North Germanic	stan1293	Source
97	GB-Or	Orcadian	L14	-3	59	13	AEA|WEA			Source
98	GB-Sc	Scottish	L14|N08	-3.9	56	6	AEA|WEA	North Germanic	stan1293	Source
99	GB-Uk	United Kingdom	N08	-2.33	53.5	1	AEA|WEA	North Germanic	stan1293	Source
100	GE-Ab	Abkhasians	B13|Y12	41	43	23	AEA|WEA|CEA	Abkhasians	abkh1244	Source
101	GE-Ge	Georgians	B13	44.8	41.7	10	AEA|WEA|CEA	Kartvelian	nucl1302	Source
102	GE-Mi	northwest Mingrelians	Be10	41.9	42.5	20	AEA|WEA|CEA	Kartvelian	ming1252	Source
103	GH-Br	Brong	B09	-2	7.5	8	AFR|AEA	Atlantic-Congo	abro1238	Source
104	GN-Ma	Mandenka	L14	-12	12	17	AFR|AEA	Mande	mand1436	Source
105	GR	Greece	L14|N08	22.7	40	19	AEA|WEA|CEA			Source
106	GR-Cr	Crete	Pa14	25.14	35.34	83	AEA|WEA|CEA	Greek	mode1248	Source
107	GR-Do	Dodecanese	Pa14	28.22	36.44	10	AEA|WEA|CEA	Greek	mode1248	Source
108	GR-Gr	Greek Coriell	L14	23.7	38	6	AEA|WEA|CEA	Greek	mode1248	Source
109	GR-La	SE Laconia	Pa14	23.06	36.51	5	AEA|WEA|CEA	Greek	mode1248	Source
110	GR-Pe	Peloponnese	Pa14	22.37	37.51	19	AEA|WEA|CEA	Greek	mode1248	Source
111	GR-Th	Greeks Thessaly	B13	22.2	39.6	10	AEA|WEA|CEA	Greek	mode1248	Region
112	HR-Hr	Croats Croatia	B13|L14|N08	16.4	43.5	37	AEA|WEA|CEA	South Slavic		Source
113	HU	Hungarians	Be10|L14|N08|Pa14	19.1	47.5	82	AEA|WEA|CEA	Uralic	hung1274	Source
114	ID-Al	Alor	H09|Re11	124.75	-8.25	21	SEA|AEA			Island
115	ID-Ba	Bajo	Pi14	121	-2	32	AEA	unknown		Island
116	ID-BB	Barito River region, Borneo	Re11	114.59	-3.32	23	AEA			Region
117	ID-Be	Besemah	Re11	102.9	-3.81	8	SEA|AEA			Island
118	ID-Bh	Bhunjia	C11|M11	81.6	21.27	7	AEA|CEA	Eastern Indo-Aryan	bhun1242	Region
119	ID-BTN	Brahmins TN	M11	78.33	11	21	AEA|CEA	Dravidian	drav1251	Region
120	ID-BUP	Brahmins UP	M11	80.75	27.25	71	AEA|CEA	many/unknown		Region
121	ID-BUT	Brahmins UTT	M11	79.25	30.25	1	AEA|CEA	many/unknown		Region
122	ID-Che	Chenchus	M11	80.64	16.5	15	AEA|CEA	Dravidian	chen1255	Region
123	ID-Dh	Dhurwa	C11|M11	85.5	20.15	10	AEA|CEA	Dravidian	duru1236	Region
124	ID-DY	Indonesia - Dayak	H09	116.67	1.23	10	SEA			Source
125	ID-Fl	Flores	Re11	121.38	-8.67	1	SEA|AEA			Island
126	ID-Go	Gond	M11	82.42	22.25	1	AEA|CEA	Dravidian	gond1265	Region
127	ID-Ha	Halakipikki	Be10|M11	77.5	12.97	12	AEA|CEA	Dravidian	nucl1305	Region
128	ID-Hir	Hiri	Re11	127.32	0.9	7	SEA|AEA			Region
129	ID-Ho	Ho	C11	85.13	25.37	4	AEA|CEA	Austroasiatic	hooo1248	Region
130	ID-JA	Java	H09	106.7	-6.15	50	SEA			Source
131	ID-JV	Java2	H09	110.37	-7.33	19	SEA			Source
132	ID-Kay	Kayah Lebbo	Pi14	118	0	16	AEA	Sino-Tibetan		Region
133	ID-Khar	Kharia	L14	82.7	25.8	12	AEA|CEA	Austroasiatic	khar1287	Source
134	ID-Khi	Khasi	C11	91.88	25.57	7	AEA|CEA	Austroasiatic	khas1269	Region
135	ID-KR	Batak Karo	H09	99.95	1.52	17	SEA			Source
136	ID-LA	Lamaholot	H09	123	-8.33	20	SEA			Source
137	ID-LE	Lembata	H09	124.67	-8.3	19	SEA			Source
138	ID-Lo	Lodhi	L14	78.6	25.5	13	AEA|CEA	Central Indo-Aryan	lodh1246	Source
139	ID-Me	Meena	M11	75	28	2	AEA|CEA	Central Indo-Aryan	mina1267	Source
140	ID-Ml	Mala	L14	78.2	18.7	13	AEA|CEA	unknown		Source
141	ID-ML	Malay (Indonesia)	H09	104.73	-2.98	10	SEA			Source
142	ID-MT	Mentawai	H09	98.42	-0.28	15	SEA			Source
143	ID-My	Malayan	Be10	76.97	8.51	10	AEA	unknown		Region
144	ID-Na	Naga	M11	94.12	25.67	4	AEA|CEA	Sino-Tibetan		Region
145	ID-Ni	Nihali	M11	72.82	18.96	2	AEA|CEA	isolate		Region
146	ID-On	Onge	L14	92.5	10.8	11	AEA|CEA	Andaman	onge1236	Source
147	ID-RA	Manggarai	H09	120.45	-8.65	15	SEA			Source
148	ID-Ro	Roti	Re11	123.11	-10.76	4	SEA|AEA			Island
149	ID-SB	Kambera	H09	120	-9.75	20	SEA			Source
150	ID-Se	Semende	Re11	103.87	-3.63	9	SEA|AEA			Ethnic Group
151	ID-SO	Manggarai2	H09	120.12	-8.63	19	SEA			Source
152	ID-Te	Ternate	Re11	127.33	0.81	2	SEA|AEA			Source
153	ID-Ti	Timor	Re11	124.32	-9.86	3	SEA|AEA			Island
154	ID-TR	Indonesia - Toraja	H09	119.72	-4.73	20	SEA			Source
155	ID-Tw	Tiwari	L14	83.4	21.9	15	AEA|CEA	unknown		Source
156	ID-Vi	Vishwabrahmin	L14	80.5	16.3	13	AEA|CEA	unknown		Source
157	IE	Ireland	N08|Pa14	-8.18	53.2	24	AEA|WEA			Country
158	IL-Be	BedouinA	L14|Pa14	35	31	46	AEA|WEA|CEA			Source
159	Ir-Az	Azeris Iran	Y15	46.27	38.15	16	AEA|WEA|CEA	Turkic		Ethnic Group
160	IR-Ir	Iranians	Be10	51.5	35.6	20	AEA|WEA|CEA	Iranian		Source
161	IS	Icelandic	L14	-21.9	64.1	12	AEA|WEA	North Germanic	icel1247	Source
162	IT-Ab	Italians Abruzzo	B13	13.39	42.37	11	AEA|WEA			Source
163	IT-Be	Bergamo	L14	10	46	12	AEA|WEA			Source
164	IT-S	Italian South	L14	15.5	39.4	1	AEA|WEA			Source
165	IT-Sa	Sardinian	L14|Pa14	9	40	28	AEA|WEA			Source
166	IT-SiC	Sicilians Central	B13|Pa14	14.07	37.51	22	AEA|WEA	Romance	sici1248	Region
167	IT-SiE	Sicilians East	B13|L14	15.3	37.1	6	AEA|WEA	Romance	sici1248	Source
168	IT-SiS	Sicilians South	B13	14.72	36.95	2	AEA|WEA	Romance	sici1248	Region
169	IT-SiW	Sicilians West	B13|L14	12.5	38	14	AEA|WEA	Romance	sici1248	Source
170	IT-Tu	Tuscan	L14|Pa14	11	43	77	AEA|WEA			Source
171	JO	Jordanians	Be10	35.9	32.1	20	AEA|WEA|CEA	Afro-Asiatic	sout3123	Source
172	JPT	JPT	L14	139.75	35.67	29	AEA|CEA			Source
173	KE-Kik	Kikuyu	L14	36.9	-0.4	4	AFR|AEA	Bantu	kiku1240	Source
174	KE-Luo	Luo	L14	34.3	-0.1	8	AFR|AEA	Nilotic	luok1236	Source
175	KE-MaA	Masai Ayodo	L14	35.9	-1.1	2	AFR|AEA	Nilotic	masa1300	Source
176	KG	Kyrgyzians TienShan	L14|R14|Y15	74.6	42.9	34	AEA|CEA	Turkic	kirg1245	Source
177	KH	Cambodian	L14	105	12	8	AEA|CEA			Source
178	KR	Korean	L14	127	37.6	6	AEA|CEA			Source
179	KV	Kosovars	K14	20.87	42.62	9	AEA|WEA|CEA	Albanian	alba1267	Source
180	KZ-Kz	Kazakhs General	R14	71.57	51.25	18	AEA|CEA			Country
181	KZ-W	Kazakhs CentralWest	Y15	59.62	47.92	1	AEA|CEA			Region
182	LB	Lebanese	B13|Be10	35.57	33.85	8	AEA|WEA|CEA	Afro-Asiatic	nort3138	Country
183	LS	Bantu SA S Sotho	L14	29	-29	1	SA|AFR|AEA|SAB	Bantu	sout2807	Source
184	LT	Lithuanians	Be10|L14	23.9	54.9	14	AEA|WEA|CEA	Balto-Slavic	latv1249	Source
185	LV	Latvia	N08	24.9	56.9	1	AEA|WEA|CEA	Balto-Slavic	latv1249	Country
186	LWK	Luhya Kenya LWK	L14	36.8	1.3	8	AFR|AEA	Bantu	cent2288	Source
187	LY	Libya	Pa14	20.06	32.13	17	AFR|AEA|WEA|CEA	Afro-Asiatic	liby1240	Source
188	MA-Ma	Moroccans	Be10|Pa14	-6.8	34	28	AFR|AEA|WEA	Afro-Asiatic	moro1292	Source
189	MA-S	South Morocco	Pa14	-9.6	30.44	16	AFR|AEA	Afro-Asiatic	moro1292	Source
190	MA-Sa	Saharawi	L14	-8.9	27.3	6	AFR|AEA	Afro-Asiatic	moro1292	Source
191	MA-SaO	Sahara OCC	Pa14	-13.2	27.17	18	AFR|AEA	Afro-Asiatic	moro1292	Source
192	MD-Ga	Gagauzes	Y15	28.67	46.32	12	AEA|WEA|CEA	Turkic	gaga1249	Ethnic Group
193	MD-Md	Moldavians	B13	28.92	47	7	AEA|WEA|CEA	Romance	mold1248	Country
194	ME-Me	Montenegrins	K14	19.47	42.78	14	AEA|WEA|CEA	South Slavic	serb1264	Country
195	MG-An	Antemoro	Pi14	47.92	-22.4	24	AFR|AEA			Source
196	MG-Mi	Mikea	Pi14	43.4	-22.6	18	AFR|AEA			Source
197	MG-Ve	Vezo	Pi14	44.53	-19.4	24	AFR|AEA			Source
198	MK	Macedonians	K14|N08	21.7	41.7	18	AEA|WEA|CEA	South Slavic	mace1250	Country
199	MKK	Masai Kinyawa MKK	L14	35.2	-1.5	10	AFR|AEA	Nilotic	masa1300	Source
200	ML-Ba	Bambaran	X10	-7.96	12.51	21	AFR|AEA	Mande	bamb1269	Source
201	ML-Do	Dogon	X10	-4.18	15.15	21	AFR|AEA	Dogon	dogo1299	Source
202	MM	Burmese	C11	96.1	19.75	15	AEA|CEA	Sino-Tibetan	nucl1310	Country
203	MN-Ha	Mongolians Halha	Y15	118.66	47.59	2	AEA|CEA			Region
204	MN-mn	Mongola	L14	111	45	6	AEA|CEA			Source
205	MN-Mn	Mongolians General	R10	114.56	48.07	9	AEA|CEA			Source
206	MT	Maltese	L14	14.4	35.9	8	AEA|WEA			Source
207	MY-BD	Malay (Bidayuh)	H09	110.15	1.42	49	SEA			Source
208	MY-JH	Malay (Jehai)	H09	101.13	5.42	49	SEA			Source
209	MY-KN	Malay - Kelantan	H09	102.24	6.12	15	SEA			Source
210	MY-KS	Malay(Kensiu)	H09	100.92	5.67	29	SEA			Source
211	MY-MN	Malay - Sri-Menati	H09	101.93	2.7	20	SEA			Source
212	MY-TM	Malay (Temuan)	H09	102.17	2.83	49	SEA			Source
213	NA-Da	Damara	L14	16.2	-19.8	12	SAKS|SA|AFR|AEA	Khoe	dama1270	Source
214	NA-Hai	Haiom	L14	17	-19.3	7	SAKS|SA|AFR|AEA	Khoe	haio1238	Source
215	NA-He	Herero	L14	19	-22	2	SA|AFR|AEA|SAB	Bantu	here1253	Source
216	NA-Him	Himba	L14	14.1	-19.1	4	SA|AFR|AEA|SAB	Bantu	simb1254	Source
217	NA-Nam	Nama	L14	17.3	-24.3	16	SAKS|SA|AFR|AEA	Khoe	nama1265	Source
218	NA-Ovan	Ovambo	L14	18	-19	1	SA|AFR|AEA|SAB	Bantu	ndon1253	Source
219	NA-Wa	Wambo	L14	18.1	-17.7	5	SA|AFR|AEA|SAB	Bantu	ndon1253	Source
220	NA-Xu	Xuun	L14	19.7	-18.7	11	SAKS|SA|AFR|AEA	Kxa	juku1256	Source
221	NG-Es	Esan	L14	6	6.5	8	AFR|AEA	Atlantic-Congo	esan1238	Source
222	NG-Fu	Fulani	B09	7.6	9	12	AFR|AEA	Atlantic-Congo	fula1264	Source
223	NG-Ha	Hausa	B09	7.5	9.1	8	AFR|AEA	Afro-Asiatic	haus1257	Source
224	NG-Ib	Igbo	B09	7	6	12	AFR|AEA	Atlantic-Congo	nucl1417	Source
225	NG-Ma	Mada	B09	14.1	10.8	11	AFR|AEA	Atlantic-Congo	mada1282	Source
226	NL	Netherlands	N08	5.67	52.3	16	AEA|WEA	Western Germanic	dutc1256	Country
227	NO	Norwegian	L14|N08	10.7	59.9	13	AEA|WEA	North Germanic	norw1258	Country
228	NP-Ku	Kusundas	Ra11	82.5	28.1	14	AEA|CEA	unknown		Source
229	PG-Koi	Koinambe	M13	144.59	-5.48	11	AEA			Village
230	PG-Kos	Kosipe	M13	147.22	-8.45	5	AEA			Village
231	PG-ME	Melanesian	H09|L14	155.13	-6.23	7	SEA|AEA
232	PG-Pa	Papuan	L14	143	-4	1	AEA			Source
233	PG-Pap	Papua New Guinea	Re11	147.62	-8.89	25	AEA			Region
234	PH-Ae	Aeta	H09|M13|Ra11	120	15	9	SEA|AEA|CEA			Source
235	PH-AT	Ati	H09	122.22	11.2	10	SEA			Source
236	PH-Ca	Casigurans	M13	122.04	16.23	6	AEA|CEA			Ethnic Group
237	PH-IR	Filipino-Iraya	H09	121.12	13.38	2	SEA			Source
238	PH-MA	Filipino-Minanubu	H09	125.87	8.17	13	SEA			Source
239	PH-Mam	Mamanwa (Negrito)	Re11	125.54	9.34	10	SEA|AEA			Source
240	PH-MW	Filipino - Mamanwa	H09	125.61	9.64	6	SEA			Source
241	PH-Ta	Tagbanua	M13	118.79	9.96	37	AEA			Source
242	PH-UB	Filipino - Isabela	H09	121.9	17.17	20	SEA			Source
243	PH-UI	Filipino -Visaya	H09	122.07	6.9	20	SEA			Source
244	PH-UN	Filipino - Manila	H09	121.03	14.63	19	SEA			Source
245	PH-Za	Zambales	M13|Ra11	120.08	15.38	9	AEA|CEA			Region
246	PK-Ba	Balochi	L14	66.5	30.5	41	AEA|CEA	Iranian		Source
247	PK-Bu	Burusho	L14	74	36.5	23	AEA|CEA	isolate		Source
248	PK-Ka	Kalash	L14	71.5	36	18	AEA|CEA	Iranian		Source
249	PK-Ma	Makrani	L14	64	26	20	AEA|CEA	Iranian		Source
250	PK-Pa	Pathan	L14	70.5	33.5	19	AEA|CEA	Iranian		Source
251	PK-Pu	Punjabi	L14	74.3	31.5	8	AEA|CEA	NW-Indo-Aryan	panj1256	Source
252	PK-Si	Sindhi	L14	69	25.5	18	AEA|CEA	NW-Indo-Aryan	sind1272	Source
253	PL	Poles	B13|N08	21	52.2	30	AEA|WEA|CEA	West Slavic	poli1260	Source
254	PS-Chr	Arab Christian	B13|Be10|L14|Pa14	35	32	94	AEA|WEA|CEA	unknown		Ethnic Group
255	PT	Portugal	N08	-8.02	39.6	78	AEA|WEA			Country
256	QA	Qatari	H10	51.52	25.3	85	AEA|CEA	Afro-Asiatic	nort3138	Source
257	RO	Romanians	Be10|N08	25	45.9	30	AEA|WEA|CEA	Romance	roma1327	Country
258	RS	Serbians Serbia	K14|N08|Pa14	20.6	43.9	35	AEA|WEA|CEA	South Slavic	serb1264	Country
259	RU-AKi	Altaian-Kizhi	C14	84.59	50.95	12	AEA|CEA			City
260	RU-Al	Aleut	L14	160.8	53.6	7	AEA			Source
261	Ru-Ar	Russians Arhangelsk	Y15	40.53	64.53	1	AEA			City
262	RU-ATe	Altaians Telengit	R14	88.74	50.01	1	AEA|CEA			City
263	RU-ATu	Altaians Turochak	R14	87.13	52.25	3	AEA|CEA			City
264	RU-Ay	Adygei	L14	39	44	17	AEA|WEA|CEA	Circassian	kaba1278	Source
265	RU-Bal	Balkars	L14|Y12|Y15	43.6	43.5	23	AEA|WEA|CEA	Turkic		Source
266	RU-Bas	Bashkirs	Y15	57.11	53.52	23	AEA|CEA			Region
267	RU-Bur	Buryats	C14|R10|Y15	109.33	53.8	46	AEA|CEA			Source
268	RU-Ch	Chukchis	C14|F13|R10	177.45	64.71	29	AEA			State
269	RU-Ch2	Chukchi Reindeer	L14	173.9	64.4	8	AEA			Source
270	RU-Che	Chechens	Y12	45.7	43.3	20	AEA|WEA|CEA	Nakh-Daghestanian		Source
271	RU-Chu	Chuvash	Be10|Pa14|Y15	47.3	56.1	59	AEA|CEA			Source
272	RU-Ck	Chukchi	L14	168.8	69.5	20	AEA			Source
273	RU-Dol	Dolgans	F13|R10|R14	112	73	11	AEA			Source
274	RU-EkB	Evenkis Baykit	C14	96.36	61.68	1	AEA			City
275	RU-EkC	Evenkis Chirinda	C14	100.41	67.54	1	AEA			City
276	RU-EkEk	Evenkis Ekonda	C14	105.33	65.75	1	AEA			City
277	RU-EkEr	Evenkis Erbogachen	C14	106	57.37	1	AEA|CEA			City
278	RU-EkKi	Evenkis Kislokan	C14	103.95	63.59	4	AEA			City
279	RU-EkNa	Evenkis Nakanno	C14	108.45	62.9	1	AEA			City
280	RU-EkNi	Evenkis Nidym	C14	99.92	64.11	2	AEA			City
281	RU-EkP	Evenkis Poligus	C14	94.66	61.98	1	AEA			City
282	RU-EkSt	Evenkis Strelka	C14	102.8	61.74	2	AEA			City
283	RU-EkSu	Evenkis Surinda	C14	97.41	62.56	1	AEA			City
284	RU-EkTa	Evenkis Tura	C14	100.22	64.28	3	AEA			City
285	RU-EkTy	Evenkis Tutonchany	C14	93.8	64.21	2	AEA			City
286	RU-Es	Eskimo Chukotka	C14|L14	172.85	64.5	22	AEA			City
287	RU-Es2	Eskimo Naukan	L14	169.7	66	13	AEA			Source
288	RU-EvA	Evens Arman	C14	150.13	59.67	1	AEA			City
289	RU-EvEv	Evens Evensk	C14	159.24	61.92	3	AEA			City
290	RU-EvG	Evens Garmanda	C14	159.09	62.18	4	AEA			City
291	RU-EvGa	Evens Gadlya	C14	151.3	59.68	3	AEA			City
292	RU-EvGi	Evens Gizhiga	C14	160.5	62.05	10	AEA			City
293	RU-Evn	Even	L14	135.9	57.5	9	AEA|CEA			Source
294	RU-EvP	Evens Paren	C14	163.09	62.42	1	AEA			City
295	RU-EvT	Evens Topolovka	C14	160.13	61.37	1	AEA			City
296	RU-Gor	Shors Gorge Shoria	F13	87.23	54.93	4	AEA|CEA			Ethnic Group
297	RU-It	Itelmen	L14	156.9	57.2	6	AEA			Source
298	RU-Kab	Kabardin	Y15	43.62	43.32	3	AEA|WEA|CEA	Circassian	kaba1279	Ethnic Group
299	RU-Kal	Kalmyks	Y15	45.32	46.57	14	AEA|CEA	Mongolic	kalm1243	Ethnic Group
300	RU-Kar	Karelian	Y15	33	63.82	15	AEA|WEA	Uralic	kare1335	Ethnic Group
301	RU-Ket	Kets	F13|R10|Y15	93	62	6	AEA			Source
302	RU-Kha	Khakases	F13	91.42	53.79	17	AEA|CEA			Ethnic Group
303	Ru-Ko	Russians Kostroma	Y15	40.93	57.77	6	AEA|CEA			City
304	RU-KoE	Koryaks Evensk	C14	159.36	61.93	19	AEA			City
305	RU-KoG	Koryaks Gizhiga	C14	160.38	61.95	2	AEA			City
306	RU-KoP	Koryaks Paren	C14	163.18	62.42	3	AEA			City
307	RU-Kor	Koryak	L14	159	58.1	9	AEA			Source
308	RU-KoT	Koryaks Topolovka	C14	160.12	61.37	1	AEA			City
309	RU-Ku	Russians Kursk	Y15	36.18	51.72	4	AEA|WEA|CEA			Source
310	RU-Kum	Kumyks	L14|Y12|Y15	46.6	43.3	25	AEA|WEA|CEA	Turkic		Source
311	RU-Lez	Lezgins	B13|Be10	48.2	42.1	21	AEA|WEA|CEA	Nakh-Daghestanian		Source
312	RU-Man	Mansi	L14	63.3	62.5	8	AEA			Source
313	RU-Mar	Maris	R14	45.83	57.04	15	AEA|CEA			Ethnic Group
314	RU-Mor	Mordovians	Y12	45.2	54.2	15	AEA|CEA			Source
315	RU-Ne	Nenets	Y15	53	67	16	AEA			Ethnic Group
316	RU-Ng	Nganasan	L14	96.1	71.1	11	AEA			Source
317	RU-Nga	Nganasans	R10|Y15	98.16	74.35	17	AEA			Region
318	RU-Niv	Nivkhs	F13	143	51	3	AEA|CEA			Ethnic Group
319	Ru-Or	Russians Orjol	Y15	36.07	52.97	7	AEA|WEA|CEA			Region
320	RU-Ort	Shors Orton	C14	88.62	53.2	13	AEA|CEA			Ethnic Group
321	RU-Oss	North Ossetians	B13|Y12	41.9	44.4	34	AEA|WEA|CEA	Iranian		Source
322	RU-Pe	Komis Permic	Y15	56.13	59.23	14	AEA|CEA			Region
323	RU-Sel	Selkups	R10|R14	82.3	65.5	17	AEA			Source
324	Ru-Sm	Russians Smolensk	B13|Y15	32.05	54.78	8	AEA|WEA|CEA			City
325	RU-Tab	Tabasarans	B13|Y15	46.88	43.1	8	AEA|WEA|CEA	Nakh-Daghestanian		Region
326	RU-Tas	Shors Tashtagol	C14	87.87	52.77	11	AEA|CEA			City
327	RU-Tat	Tatars	Y15	53.52	54.36	23	AEA|CEA			Region
328	RU-Tel	Teleut	C14	87.11	53.76	12	AEA|CEA			City
329	RU-Tl	Tlingit	L14	164.5	54.7	4	AEA			Source
330	RU-Tu	Tubalar	L14	87	51.1	22	AEA|CEA			Source
331	RU-Tuv	Tuvinians General	Y15	95.2	50.3	1	AEA|CEA			Source
332	Ru-Tv	Russians Tver	Y15	35.92	56.86	4	AEA|WEA|CEA			City
333	RU-Ud	Udmurts	Y15	52.75	57.28	16	AEA|CEA			Ethnic Group
334	RU-Ul	Ulchi	L14	140.4	52.2	25	AEA|CEA			Source
335	RU-Ups	Tuvinians Upsunur	R10|Y15	94.75	51.78	18	AEA|CEA			Region
336	RU-Vep	Vepsas	Y15	30.34	59.87	11	AEA|WEA|CEA			Ethnic Group
337	RU-Vo	Russians Voronez	Y15	39.21	51.67	4	AEA|WEA|CEA			City
338	RU-Ya	Yakut	L14	129.5	63	20	AEA			Source
339	RU-YaC	Yakuts Chirinda	C14	99.98	67.89	2	AEA			City
340	RU-YaN	Yakuts Nyurba	C14	118.33	63.28	2	AEA			City
341	RU-YaO	Yakuts Olenek	C14	112.49	68.51	1	AEA			City
342	RU-YaS	Yakuts Seymchan	C14	152.38	62.93	1	AEA			City
343	RU-YaY	Yakuts Essey	C14	102.4	68.46	11	AEA			City
344	RU-YaY	Yakuts Essey	C14	102.4	68.46	11	AEA			City
345	RU-YaY	Yakuts Essey	C14	102.4	68.46	11	AEA			City
346	RU-YaY	Yakuts Essey	C14	102.4	68.46	11	AEA			City
347	RU-YaY	Yakuts Essey	C14	102.4	68.46	11	AEA			City
348	RU-YaY	Yakuts Essey	C14	102.4	68.46	11	AEA			City
349	RU-YaY	Yakuts Essey	C14	102.4	68.46	11	AEA			City
350	RU-YaY	Yakuts Essey	C14	102.4	68.46	11	AEA			City
351	RU-YaY	Yakuts Yakutsk	C14	129.72	62	1	AEA			City
352	RU-YaY	Yakuts Yakutsk	C14	129.72	62	1	AEA			City
353	RU-YaY	Yakuts Yakutsk	C14	129.72	62	1	AEA			City
354	RU-YaY	Yakuts Yakutsk	C14	129.72	62	1	AEA			City
355	RU-YaY	Yakuts Yakutsk	C14	129.72	62	1	AEA			City
356	RU-YaY	Yakuts Yakutsk	C14	129.72	62	1	AEA			City
357	RU-YaY	Yakuts Yakutsk	C14	129.72	62	1	AEA			City
358	RU-YaY	Yakuts Yakutsk	C14	129.72	62	1	AEA			City
359	RU-Yu1	Yukagir Forest	L14	151	65.5	4	AEA			Source
360	RU-Yu2	Yukagir Tundra	L14	153	68.6	14	AEA			Source
361	RU-Yuk	Yukaghirs	C14|R10	150	65	10	AEA			Source
362	RU-Zy	Komis Zyrian	Y15	50.66	61.69	2	AEA			Ethnic Group
363	SA	Saudis	Be10	42.5	18.5	20	AEA|CEA	Afro-Asiatic	stan1318	Source
364	SE	Sweden	B13|N08	18	59.4	28	AEA|WEA|CEA	North Germanic	swed1254	Country
365	SE-Sa	Saami	S14	22.15	65.58	15	AEA|WEA	Uralic	saam1281	Source
366	SI	Slovenian	N08|X10	14.55	46.02	26	AEA|WEA			Source
367	SL-Men	Mende	L14	-13.2	8.5	8	AFR|AEA	Mande	mend1266	Source
368	SO	Somali	L14	48.3	5.6	13	AFR|AEA	Afro-Asiatic	soma1255	Source
369	SS-Di	Dinka	L14	27.4	8.8	7	AFR|AEA	Nilotic	dink1262	Source
370	SY-Dr	Druze	Pa14	36.31	33.51	7	AEA|WEA|CEA	Afr-Asiatic	arab1395	Source
371	SY-Sy	Syrians	Be10	36.9	35.1	16	AEA|WEA|CEA	Afro-Asiatic	nort3139	Source
372	TD-Bu	Bulala	B09	18	13	13	AFR|AEA	Central Sudanic	bila1256	Source
373	TH-Hm	Thai - Hmong	H09	99.22	19.25	20	SEA			Source
374	TH-Ka	Thai -Karen	H09	98.16	19.02	20	SEA			Source
375	TH-Lw	Thai - Lawa	H09	98.08	18.35	19	SEA			Source
376	TH-Ma	Thai - Mlabri	H09	100.47	18.7	12	SEA			Source
377	TH-Mo	Thai - Mon	H09	98.9	18.52	18	SEA			Source
378	TH-Pl	Thai - Paluang	H09	99.15	19.93	18	SEA			Source
379	TH-Pp	Thai - Plang	H09	99.85	20.27	18	SEA			Source
380	TH-Th	Thai	L14|X10	100.5	13.8	35	SEA|AEA|CEA			Source
381	TH-Tk	Thai - Tai Khuen	H09	98.85	18.63	18	SEA			Source
382	TH-Tl	Thai - Tai Lue	H09	100.03	19.01	20	SEA			Source
383	TH-Tn	Thai - Htin	H09	100.89	19.29	18	SEA			Source
384	TH-Tu	Thai - Tai Yuan	H09	99.4	17.78	20	SEA			Source
385	TH-Ty	Thai - Tai Yong	H09	98.93	18.4	18	SEA			Source
386	TH-Ya	Thai - Yao	H09	100.42	19.38	18	SEA			Source
387	TJ-KaA	Kyrgyzians Alichur	Y15	73.26	37.75	1	AEA|CEA			City
388	TJ-KaM	Kyrgyzians Murghab	Y15	74.02	38.19	2	AEA|CEA			City
389	TJ-PaI	Pamiris Ishkashim	Y15	71.73	37	10	AEA|CEA			City
390	TJ-PaR	Pamiris Rushan	Y15	71.56	37.94	8	AEA|CEA			City
391	TJ-PaS	Pamiris Shugnan	Y15	72.42	37.54	9	AEA|CEA			City
392	TJ-PaV	Pamiris Vanch	Y15	71.69	38.53	2	AEA|CEA			City
393	TJ-Ya	Yaghnobi	Y15	67.63	39.5	5	AEA|CEA			City
394	TN	Tunisian	L14|Pa14	10.2	36.8	26	AFR|AEA|WEA	Afro-Asiatic	tuni1259	Source
395	TR-Ad	Turkish Adana	L14	35.3	37	10	AEA|WEA|CEA			Source
396	TR-Ay	Turkish Aydin	L14	27.8	37.9	7	AEA|WEA|CEA			Source
397	TR-Ba	Turkish Balikesir	L14	27.5	39.4	6	AEA|WEA|CEA			Source
398	TR-Ca	Cappadocia	Pa14	35.48	38.74	10	AEA|WEA|CEA	Greek	capp1239	Source
399	TR-Ka	Turkish Kayseri	L14	35.5	38.7	10	AEA|WEA|CEA			Source
400	TR-Tr	Turkish Trabzon	L14	39.7	41	9	AEA|WEA|CEA	Turkic		Source
401	TW-Ami	Ami	H09|Re11	121.2	22.8	11	SEA|AEA|CEA			Source
402	TW-At	Atayal	Re11	121.3	24.6	2	AEA|CEA			Source
403	TW-Bu	Bunun, Taiwan aborigines	Re11	120.27	22.63	6	SEA|AEA|CEA			Ethnic Group
404	TW-Pi	Pingpu, Taiwan aborigines	Re11	120.49	22.68	2	SEA|AEA|CEA			Ethnic Group
405	TW-Sa	Saisiat, Taiwan aborigines	Re11	120.83	24.56	1	AEA|CEA			Ethnic Group
406	TZ-Ba	BantuKenya	L14	37	-3	6	AFR|AEA	Bantu	narr1281	Source
407	TZ-Da	Datog	L14	35.7	-3.3	3	AFR|AEA	Nilotic	dato1239	Source
408	TZ-Ha	Hadza	L14	35.3	-3.8	14	AFR|AEA	Hadza	hadz1240	Source
409	TZ-Ha2	Hadza Henn	L14	35.1	-3.6	2	AEA	Hadza	hadz1240	Source
410	TZ-Sa	Sandawe	L14	35.5	-5.5	22	AFR|AEA	Isolate		Source
411	UA-Be	Ukranians Belgorod	Y12	30.33	46.19	6	AEA|WEA|CEA	East Slavic	ukra1253	City
412	UA-Kh	Ukranians Kharkov	Y12	36.23	50	2	AEA|WEA|CEA	East Slavic	ukra1253	City
413	UA-Lv	Ukranians Lviv	Y12	24.02	49.85	6	AEA|WEA|CEA	East Slavic	ukra1253	City
414	UA-Po	Ukranians Poltava	Y12	34.55	49.59	5	AEA|WEA|CEA	East Slavic	ukra1253	City
415	UA-Sv	Ukranians Svetlovodsk	Y12	33.24	49.05	1	AEA|WEA|CEA	East Slavic	ukra1253	City
416	UZ-Ka	Karakalpak	Y15	69.58	41.31	10	AEA|CEA			Ethnic Group
417	UZ-Tu	Turkmens	Y12|Y15	59.6	42.5	23	AEA|CEA			Source
418	UZ-Uz	Uzbeks	Be10|R14	69.2	41.3	19	AEA|CEA			Source
419	VN	Kinh	L14	105.9	21	8	AEA|CEA			Source
420	YE	Yemenese	Be10|L14|Pa14	44.6	14	38	AEA|CEA	Afro-Asiatic	jude1267	Source
421	YRI	Yoruba	L14	3.9	7.4	66	AFR|AEA	Atlantic-Congo	yoru1245	Source
422	ZA-Kh	Khomani	L14	21.1	-27.8	9	SAKS|SA|AFR|AEA	Tuu	nuuu1241	Source
423	ZA-Pe	Pedi	L14	30	-29	1	SA|AFR|AEA|SAB	Bantu	pedi1238	Source
424	ZA-Tsw	Tswana	L14	24	-28	2	SA|AFR|AEA|SAB	Bantu	tswa1253	Source
425	ZA-Xh	Xhosa	B09	28	-32	3	SA|AFR|AEA|SAB	Bantu	xhos1239	Source
426	ZA-Zu	Zulu	L14	31	-28	1	SA|AFR|AEA|SAB	Bantu	zulu1248	Source
